# ARIC: Accurate and robust inference of cell type proportions from bulk gene expression or DNA methylation data

**DOI:** 10.1101/2021.04.02.438149

**Authors:** Wei Zhang, Hanwen Xu, Rong Qiao, Bixi Zhong, Xianglin Zhang, Jin Gu, Xuegong Zhang, Lei Wei, Xiaowo Wang

## Abstract

Quantifying the cell proportions, especially for rare cell types in some scenarios, is of great value to track signals related to certain phenotypes or diseases. Although some methods have been pro-posed to infer cell proportions from multi-component bulk data, they are substantially less effective for estimating rare cell type proportions since they are highly sensitive against feature outliers and collinearity. Here we proposed a new deconvolution algorithm named ARIC to estimate cell type proportions from bulk gene expression or DNA methylation data. ARIC utilizes a novel two-step marker selection strategy, including component-wise condition number-based feature collinearity elimination and adaptive outlier markers removal. This strategy can systematically obtain effective markers that ensure a robust and precise weighted υ-support vector regression-based proportion prediction. We showed that ARIC can estimate fractions accurately in both DNA methylation and gene expression data from different experiments. Taken together, ARIC is a promising tool to solve the deconvolution problem of bulk data where rare components are of vital importance.
