## Supplementary for "ARIC: Accurate and robust inference of cell type proportions from bulk gene expression or DNA methylation data": Supplementary Tables.xlsx

### Sheet: MethylationEPIC
Supplementary Table 1: Methylation Chip Data
Salas, Lucas A., et al. "An optimized library for reference-based deconvolution of whole-blood biospecimens assayed using the Illumina HumanMethylationEPIC BeadArray." Genome biology 19.1 (2018): 1-14.
cell types	GEO_Accession
Neu	GSM2998021
Neu	GSM2998023
Neu	GSM2998030
Neu	GSM2998057
Neu	GSM2998116
Neu	GSM2998143
NK	GSM2998022
NK	GSM2998025
NK	GSM2998027
NK	GSM2998126
NK	GSM2998131
NK	GSM2998149
Bcell	GSM2998024
Bcell	GSM2998029
Bcell	GSM2998087
Bcell	GSM2998100
Bcell	GSM2998122
Bcell	GSM2998134
CD4T	GSM2998028
CD4T	GSM2998042
CD4T	GSM2998048
CD4T	GSM2998097
CD4T	GSM2998106
CD4T	GSM2998140
CD4T	GSM2998146
Mono	GSM2998039
Mono	GSM2998051
Mono	GSM2998060
Mono	GSM2998072
Mono	GSM2998090
Mono	GSM2998128
CD8T	GSM2998032
CD8T	GSM2998035
CD8T	GSM2998054
CD8T	GSM2998069
CD8T	GSM2998075
CD8T	GSM2998094
A1 mix	GSM2998137
A2 mix	GSM2998026
A3 mix	GSM2998084
A4 mix	GSM2998078
A5 mix	GSM2998113
A6 mix	GSM2998119
B1 mix	GSM2998109
B2 mix	GSM2998066
B3 mix	GSM2998063
B4 mix	GSM2998082
B5 mix	GSM2998103
B6 mix	GSM2998044

### Sheet: RNA-seq
Supplementary Table 2: RNA-seq data
reference article see supplementary information
Cell_Type	GEO_Accession	Others
B.cells	GSE51984	SRR1022945
B.cells	GSE51984	SRR1022946
B.cells	GSE51984	SRR1022947
B.cells	GSE51984	SRR1022948
B.cells	GSE51984	SRR1022949
B.cells	GSE51984	SRR1022950
B.cells	GSE51984	SRR1022951
B.cells	GSE51984	SRR1022952
B.cells	GSE51984	SRR1022953
B.cells	GSE51984	SRR1022954
B.cells	GSE51984	SRR1022955
B.cells	GSE51984	SRR1022956
B.cells	GSE51984	SRR1022957
B.cells	GSE51984	SRR1022958
B.cells	GSE60424	SRR1550988
B.cells	GSE60424	SRR1551049
B.cells	GSE60424	SRR1551056
B.cells	GSE60424	SRR1551070
B.cells	GSE100441	SRR5753765
B.cells	GSE100441	SRR5753766
B.cells	GSE100441	SRR5753767
B.cells	GSE100441	SRR5753768
B.cells	GSE100441	SRR5753770
B.cells	GSE100441	SRR5753777
B.cells	GSE100441	SRR5753778
B.cells	GSE100441	SRR5753779
B.cells	GSE100441	SRR5753780
B.cells	GSE100441	SRR5753781
B.cells	GSE100441	SRR5753782
CD4.T.cells	GSE60424	SRR1550989
CD4.T.cells	GSE60424	SRR1551050
CD4.T.cells	GSE60424	SRR1551057
CD4.T.cells	GSE60424	SRR1551071
CD4.T.cells	GSE104744	SRR6151414
CD4.T.cells	GSE104744	SRR6151415
CD4.T.cells	GSE104744	SRR6151416
CD4.T.cells	GSE104744	SRR6151417
CD4.T.cells	GSE104744	SRR6151420
CD4.T.cells	GSE104744	SRR6151421
CD4.T.cells	GSE104744	SRR6151422
CD4.T.cells	GSE104744	SRR6151423
CD4.T.cells	GSE104744	SRR6151424
CD4.T.cells	GSE104744	SRR6151425
CD4.T.cells	GSE104744	SRR6151430
CD4.T.cells	GSE104744	SRR6151431
CD8.T.cells	GSE60424	SRR1550990
CD8.T.cells	GSE60424	SRR1551051
CD8.T.cells	GSE60424	SRR1551058
CD8.T.cells	GSE60424	SRR1551072
CD8.T.cells	GSE104744	SRR6151456
CD8.T.cells	GSE104744	SRR6151457
CD8.T.cells	GSE104744	SRR6151458
CD8.T.cells	GSE104744	SRR6151459
CD8.T.cells	GSE104744	SRR6151460
CD8.T.cells	GSE104744	SRR6151461
CD8.T.cells	GSE104744	SRR6151462
CD8.T.cells	GSE104744	SRR6151463
CD8.T.cells	GSE104744	SRR6151464
CD8.T.cells	GSE104744	SRR6151465
CD8.T.cells	GSE104744	SRR6151466
CD8.T.cells	GSE104744	SRR6151467
CD8.T.cells	GSE104744	SRR6151468
CD8.T.cells	GSE104744	SRR6151469
CD8.T.cells	GSE104744	SRR6151470
CD8.T.cells	GSE104744	SRR6151471
CD8.T.cells	GSE104744	SRR6151472
CD8.T.cells	GSE104744	SRR6151473
CD8.T.cells	GSE104744	SRR6151474
CD8.T.cells	GSE104744	SRR6151475
CD8.T.cells	GSE104744	SRR6151476
CD8.T.cells	GSE104744	SRR6151477
CD8.T.cells	GSE104744	SRR6151478
CD8.T.cells	GSE104744	SRR6151479
endothelial.cells	GSE54416	SRR1145639
endothelial.cells	GSE54416	SRR1145640
endothelial.cells	GSE54416	SRR1145641
endothelial.cells	GSE54416	SRR1145642
endothelial.cells	GSE54416	SRR1145643
endothelial.cells	GSE54416	SRR1145644
endothelial.cells	GSE102729	SRR5938010
endothelial.cells	GSE102729	SRR5938011
endothelial.cells	GSE102729	SRR5938012
endothelial.cells	GSE104664	SRR6133863
endothelial.cells	GSE104664	SRR6133864
endothelial.cells	GSE104664	SRR6133865
macrophages	GSE101868	SRR5866219
macrophages	GSE101868	SRR5866220
macrophages	GSE101868	SRR5866221
macrophages	GSE101868	SRR5866222
macrophages	GSE104174	SRR6063653
macrophages	GSE104174	SRR6063654
macrophages	GSE104174	SRR6063655
macrophages	GSE104174	SRR6063656
macrophages	GSE104174	SRR6063657
macrophages	GSE104174	SRR6063658
macrophages	GSE104174	SRR6063659
macrophages	GSE104174	SRR6063660
macrophages	GSE104174	SRR6063661
macrophages	GSE104174	SRR6063679
macrophages	GSE104174	SRR6063680
macrophages	GSE104174	SRR6063681
macrophages	GSE104174	SRR6063685
macrophages	GSE104174	SRR6063695
macrophages	GSE104174	SRR6063697
monocytes	GSE60424	SRR1550987
monocytes	GSE60424	SRR1551048
monocytes	GSE60424	SRR1551055
monocytes	GSE60424	SRR1551069
monocytes	GSE104744	SRR6151502
monocytes	GSE104744	SRR6151503
monocytes	GSE104744	SRR6151504
monocytes	GSE104744	SRR6151505
monocytes	GSE104744	SRR6151506
monocytes	GSE104744	SRR6151507
monocytes	GSE104744	SRR6151508
monocytes	GSE104744	SRR6151509
monocytes	GSE104744	SRR6151510
monocytes	GSE104744	SRR6151511
monocytes	GSE104744	SRR6151512
monocytes	GSE104744	SRR6151513
monocytes	GSE104744	SRR6151514
monocytes	GSE104744	SRR6151515
monocytes	GSE104744	SRR6151516
monocytes	GSE104744	SRR6151517
monocytes	GSE104744	SRR6151518
monocytes	GSE104744	SRR6151519
monocytes	GSE104744	SRR6151520
monocytes	GSE104744	SRR6151521
monocytes	GSE104744	SRR6151522
monocytes	GSE104744	SRR6151523
monocytes	GSE104744	SRR6151524
monocytes	GSE104744	SRR6151525
monocytes	GSE107011	SRR6298278
monocytes	GSE107011	SRR6298307
monocytes	GSE107011	SRR6298336
monocytes	GSE107011	SRR6298370
neutrophils	GSE60424	SRR1550986
neutrophils	GSE60424	SRR1551047
neutrophils	GSE60424	SRR1551054
neutrophils	GSE60424	SRR1551068
neutrophils	GSE92293	SRR5099918
neutrophils	GSE92293	SRR5099919
NK.cells	GSE60424	SRR1550991
NK.cells	GSE60424	SRR1551052
NK.cells	GSE60424	SRR1551059
NK.cells	GSE60424	SRR1551073
NK.cells	GSE107011	SRR6298281
NK.cells	GSE107011	SRR6298310
NK.cells	GSE107011	SRR6298339
NK.cells	GSE107011	SRR6298373
NK.cells	GSE119705	SRR7812587
NK.cells	GSE119705	SRR7812588
NK.cells	GSE119705	SRR7812589
Linsley dataset	GSE60424	Linsley, Peter S., et al. "Copy number loss of the interferon gene cluster in melanomas is linked to reduced T cell infiltrate and poor patient prognosis." PloS one 9.10 (2014): e109760.
Liu dataset	GSE64098	Liu, Ruijie, et al. "Why weight? Modelling sample and observational level variability improves power in RNA-seq analyses." Nucleic acids research 43.15 (2015): e97-e97.
Parsons dataset	PRJEB8231	Parsons, Jerod, et al. "Using mixtures of biological samples as process controls for RNA-sequencing experiments." BMC genomics 16.1 (2015): 1-13.

### Sheet: scRNA-seq
Supplementary Table 3: scRNA-seq data
Han, Xiaoping, et al. "Mapping the mouse cell atlas by microwell-seq." Cell 172.5 (2018): 1091-1107.
Tissues/Cell lines	Dissociation	Digestion time	Tissue sourcement
Fetal Brain(E14.5)	Accutase	5-10 min	E14.5 embryos
Fetal Gonad(E14.5)	Accutase	5-10 min	E14.5 embryos
Fetal Intestine(E14.5)	Accutase	5-10 min	E14.5 embryos
Fetal Kidney (E14.5)	Accutase	5-10 min	E14.5 embryos
Fetal Liver(E14.5)	Accutase	5-10 min	E14.5 embryos
Fetal Lung(E14.5)	Accutase	5-10 min	E14.5 embryos
Fetal Stomach(E14.5)	Accutase	5-10 min	E14.5 embryos

### Sheet: Mrcroarray
Supplementary Table 4: microarray gene expression data
GEO_Accession	reference
GSE11058	Abbas, Alexander R., et al. "Deconvolution of blood microarray data identifies cellular activation patterns in systemic lupus erythematosus." PloS one 4.7 (2009): e6098.
GSE64385	Becht, Etienne, et al. "Estimating the population abundance of tissue-infiltrating immune and stromal cell populations using gene expression." Genome biology 17.1 (2016): 1-20.
GSE29832	Gong, Ting, et al. "Optimal deconvolution of transcriptional profiling data using quadratic programming with application to complex clinical blood samples." PloS one 6.11 (2011): e27156.
GSE19830	Shen-Orr, Shai S., et al. "Cell type–specific gene expression differences in complex tissues." Nature methods 7.4 (2010): 287-289.
